# Developmental innovations promote species diversification in mushroom-forming fungi

**DOI:** 10.1101/2021.03.10.434564

**Authors:** Torda Varga, Csenge Földi, Viktória Bense, László G. Nagy

## Abstract

Fungi evolved complex fruiting body (‘mushroom’) morphologies as adaptations to efficient spore dispersal in terrestrial habitats. Mushroom-forming fungi (Agaricomycetes) display a graded series of developmental innovations related to fruiting body morphology, however, how these evolved is largely unknown, leaving the functional biology and evolutionary principles of complex multicellularity in the third largest multicellular kingdom poorly known. Here, we show that developmental innovations of mushroom-forming fungi that enclose the spore-producing surface (hymenophore) in a protected environment display significant asymmetry in their evolution and are associated with increased diversification rates. ‘Enclosed’ development and related tissues (partial and universal veils) evolved convergently and became a widespread developmental type in clades in which it emerged. This probably mirrors increased fitness for protected fruiting body initials in terrestrial habitats, by better coping with environmental factors such as desiccation or predators, among others. We observed similar patterns in the evolution of complex hymenophore architectures, such as gills, pores or teeth, which optimize biomass-to-propagule number ratios and were found to spur diversification in mushrooms. Taken together, our results highlight new morphological traits associated with the adaptive radiation of mushroom-forming fungi and present formal phylogenetic testing of hypotheses on the reproductive ecology of a poorly known but hyperdiverse clade.
