## Supplementary material for "Developmental innovations promote species diversification in mushroom-forming fungi": table S2

### Sheet: Priors
		The uniform hyper prior intervals which seed the mean and the variance of the gamma priors
		q01		q10		q12		q21		q02		q20		q13		q31		q23		q32		q03		q30		q04		q40		q14		q41		q24		q42		q34		q43
	Characer coding dataset	mean	variance	mean	variance	mean	variance	mean	variance	mean	variance	mean	variance	mean	variance	mean	variance	mean	variance	mean	variance	mean	variance	mean	variance	mean	variance	mean	variance	mean	variance	mean	variance	mean	variance	mean	variance	mean	variance	mean	variance
Enclosed development	3 states coding (3ST)	0.0 - 0.5	0.0 - 0.1	0.0 - 4.0	0.0 - 1.0	0.0 - 5.0	0.0 - 1.0	0.0 - 0.5	0.0 - 0.1	0.0 - 0.5	0.0 - 0.1	0.0 - 0.5	0.0 - 0.1	-	-	-	-	-	-	-	-	-	-	-	-	-	-	-	-	-	-	-	-	-	-	-	-	-	-	-	-
	4 states coding 1 (4ST1)	0.0 - 0.5	0.0 - 0.1	0.0 - 4.0	0.0 - 1.0	0.0 - 5.0	0.0 - 1.0	0.0 - 0.5	0.0 - 0.1	0.0 - 0.5	0.0 - 0.1	0.0 - 0.5	0.0 - 0.1	0.0 - 2.0	0.0 - 1.0	0.0 - 2.0	0.0 - 1.0	0.0 - 1.0	0.0 - 1.0	0.0 - 1.0	0.0 - 1.0	0.0 - 2.0	0.0 - 1.0	0.0 - 2.0	0.0 - 1.0	-	-	-	-	-	-	-	-	-	-	-	-	-	-	-	-
	4 states coding 2 (4ST2)	0.0 - 0.5	0.0 - 0.1	0.0 - 4.0	0.0 - 1.0	0.0 - 5.0	0.0 - 1.0	0.0 - 0.5	0.0 - 0.1	0.0 - 0.5	0.0 - 0.1	0.0 - 0.5	0.0 - 0.1	0.0 - 2.0	0.0 - 1.0	0.0 - 2.0	0.0 - 1.0	0.0 - 1.0	0.0 - 1.0	0.0 - 1.0	0.0 - 1.0	0.0 - 2.0	0.0 - 1.0	0.0 - 2.0	0.0 - 1.0	-	-	-	-	-	-	-	-	-	-	-	-	-	-	-	-
	4 states coding 3 (4ST3)	0.0 - 0.5	0.0 - 0.1	0.0 - 4.0	0.0 - 1.0	0.0 - 5.0	0.0 - 1.0	0.0 - 0.5	0.0 - 0.1	0.0 - 0.5	0.0 - 0.1	0.0 - 0.5	0.0 - 0.1	0.0 - 2.0	0.0 - 1.0	0.0 - 2.0	0.0 - 1.0	0.0 - 1.0	0.0 - 1.0	0.0 - 1.0	0.0 - 1.0	0.0 - 2.0	0.0 - 1.0	0.0 - 2.0	0.0 - 1.0	-	-	-	-	-	-	-	-	-	-	-	-	-	-	-	-
	5 states coding (5ST3)	0.0 - 0.5	0.0 - 0.1	0.0 - 4.0	0.0 - 1.0	0.0 - 5.0	0.0 - 1.0	5.0 - 1.0	0.0 - 0.1	0.0 - 0.5	0.0 - 0.1	0.0 - 0.5	0.0 - 0.1	0.0 - 2.0	0.0 - 1.0	0.0 - 2.0	0.0 - 1.0	0.0 - 2.0	0.0 - 1.0	0.0 - 2.0	0.0 - 1.0	0.0 - 2.0	0.0 - 1.0	0.0 - 2.0	0.0 - 1.0	0.0 - 2.0	0.0 - 1.0	0.0 - 15.0	0.0 - 1.0	0.0 - 2.0	0.0 - 1.0	0.0 - 2.0	0.0 - 1.0	0.0 - 2.0	0.0 - 1.0	0.0 - 2.0	0.0 - 1.0	0.0 - 2.0	0.0 - 1.0	0.0 - 2.0	0.0 - 1.0
Increased trama surface area	3 states coding	0.15 - 0.2	1.0 - 3.5	2.8 - 3.5	1.0 - 3.5	3.2 - 3.9	1.0 - 3.5	0.04 - 0.07	1.0 - 3.5	0.3 - 0.4	1.0 - 3.5	0.1 - 0.14	1.0 - 3.5	-	-	-	-	-	-	-	-	-	-	-	-	-	-	-	-	-	-	-	-	-	-	-	-	-	-	-	-
Partial veil	2 states coding	0,13 - 0,16	0,01 - 0,04	1,61 - 1,87	0,1 - 0,29	-	-	-	-	-	-	-	-	-	-	-	-	-	-	-	-	-	-	-	-	-	-	-	-	-	-	-	-	-	-	-	-	-	-	-	-
Universal veil	2 states coding	0,14 - 0,17	0,01 - 0,04	0,43 - 0,54	0,04 - 0,12	-	-	-	-	-	-	-	-	-	-	-	-	-	-	-	-	-	-	-	-	-	-	-	-	-	-	-	-	-	-	-	-	-	-	-	-

### Sheet: Estimated parameters
			Transition rates
			q01		q10		q12		q21		q02		q20		q13		q31		q23		q32		q03		q30		q04		q40		q14		q41		q24		q42		q34		q43
	Dateset	Method	Mean	SD	Mean	SD	Mean	SD	Mean	SD	Mean	SD	Mean	SD	Mean	SD	Mean	SD	Mean	SD	Mean	SD	Mean	SD	Mean	SD	Mean	SD	Mean	SD	Mean	SD	Mean	SD	Mean	SD	Mean	SD	Mean	SD	Mean	SD
Enclosed development	3 states dataset	Maximum Likelihood	0.0359543	0.00412153	0.903946	0.161026	2.30608	0.289019	0.143873	0.0248595	0.194554	0.0152844	0.171679	0.0226372
	4 states dataset		0.0381684	0.00451915	1.07199	0.177273	2.12011	0.331185	0.172259	0.0339566	0.0821362	0.00801977	0.124692	0.021362	0.231442	0.0768964	0.0250888	0.0305465	0.363224	0.0322006	0.165327	0.0461001	0.101447	0.00807021	0.452741	0.0669518
	4 states dataset al1		0.02563	0.00376204	0.921822	0.188386	2.95316	0.414908	0.276418	0.0342776	0.0781684	0.00755957	0.0483692	0.0167993	0.233211	0.111282	0.024732	0.0302012	0.366791	0.0333449	0.167095	0.0466559	0.100183	0.0080087	0.458831	0.06987
	4 states dataset al2		0.0404203	0.0051862	1.29022	0.234737	2.99053	0.60872	0.159266	0.0423562	0.0777738	0.00870673	0.112175	0.0244625	0.321572	0.109942	0.0231736	0.0287305	0.357282	0.034103	0.166899	0.0472823	0.103771	0.00824566	0.449148	0.0664571
	5 states dataset		0.03	0.01	1.09	0.2	2.16	0.39	0.17	0.04	0.08	0.01	0.12	0.02	0.234942	0.083954	0.0241842	0.0296949	0.373916	0.0346077	0.234891	0.0493451	0.104902	0.00856239	0.385553	0.0634362	0.0837583	0.00898765	5.64562	0.918456	0.0164293	0.0377775	0.378255	0.176282	0.00370741	0.00563397	0.286702	0.156655	0.000422214	0.00453385	0.000784532	0.0106453
	3 states dataset	Bayesian MCMC	0.0372736	0.0135422	0.90594	0.354442	2.32185	0.566498	0.138194	0.0481428	0.192257	0.0306753	0.164563	0.0488179
	4 states dataset		0.0355029	0.0129611	1.14515	0.366482	2.07538	0.544704	0.161123	0.0546548	0.0740597	0.0171375	0.105289	0.0430468	0.312737	0.175712	0.0414394	0.0463927	0.340663	0.0666084	0.199738	0.103509	0.097615	0.0187797	0.37634	0.14755
	4 states dataset al1		0.0255998	0.0104107	0.931789	0.363904	2.3687	0.571192	0.276247	0.0663607	0.0742068	0.0169166	0.0431348	0.0287593	0.216377	0.168357	0.0434933	0.0503693	0.365782	0.0687496	0.238531	0.115668	0.098494	0.0188908	0.364217	0.147534
	4 states dataset al2		0.0366191	0.0133868	1.49877	0.425506	3.02763	0.653051	0.144381	0.0539847	0.0687198	0.0165777	0.0841788	0.0382519	0.462324	0.225658	0.0365385	0.0405309	0.324914	0.0653112	0.260523	0.121527	0.0998579	0.0188698	0.384276	0.145299
	5 states dataset		0.0234653	0.0125003	1.14935	0.360303	2.18544	0.544756	0.173937	0.0539003	0.0695438	0.0170565	0.089276	0.0385416	0.339252	0.179477	0.0366489	0.0419434	0.341818	0.0678118	0.25904	0.123368	0.100187	0.0192592	0.388391	0.147487	0.0813422	0.0228748	5.72701	1.13982	0.062881	0.0738431	0.493499	0.352943	0.0126934	0.0131563	0.25155	0.24395	0.0363786	0.0414804	0.0753991	0.0930868
Increased hymenophore surface area	3 states dataset	Maximum Likelihood	0.1793	0.0242017	3.108	0.241884	3.685	0.365655	0.05911	0.00682225	0.3917	0.042446	0.1238	0.0125233
	3 states dataset	Bayesian MCMC	0.20631	0.071932	3.1318	0.582235	3.798	0.663149	0.065751	0.0208239	0.40532	0.0966823	0.12703	0.0284497
Partial veil	2 states coding	Maximum Likelihood	0.15801	0.016605	1.68895	0.140661
	2 states coding	Bayesian MCMC	0.141369	0.0260485	1.58313	0.22775
Universal veil	2 states coding	Maximum Likelihood	0.161184	0.015519	0.518315	0.0562679
	2 states coding	Bayesian MCMC	0.145563	0.0252609	0.466741	0.089817
Trama surface area: state 0: smooth surface; state 1: barely increased trama surface area; state 2: well developed, increased trama surface are (e.g.: gills, pores)		Protection by the cap: state 0: species without a cap; state 1: species with cap

### Sheet: Model tests
		Maximum Likelihood			Bayesian MCMC
		Average – log LH	SD	Δ log LH	Average – log marginal LH	SD	Average - log Bayes Factor		In the ML approach a difference of 4.00 log likelihood units while in the MCMC approach a difference of 10.00 marginal likelihood units was considered as significant support (*). We estimated the log marginal likelhoods by using stepping stone sampler. Log Bayes Factors were calculated as: 2(log marginal likelihood best fit model – log marginal likelihood restricted model)
Enclosed development	Full model	775.7	10.1		787.6	10.2
	Restricted model q01= q10	787.8	10.3	24.2*	799.5	10.3	23.9*
	Restricted model q12= q21	804.9	10	58.4*	816	10.1	56.8*
	Restricted model q02= q20	755.8	10.1	-39.8	785.9	10.2	-3.5
	Restricted model q10= 0	803.4	10.3	55.4*	814.6	10.4	54.1*
	Restricted model q01= 0	793.6	10.1	35.8*	804.3	9.9	33.4*
	Restricted model q20= 0	801.8	10.4	52.2*	812.9	10.5	50.6*
	Restricted model q02= 0	848.6	10.1	145.7*	859.7	9.9	144.2*
	Restricted model q21= 0	811.8	12.1	72.2*	822.7	12.2	70.1*
	Restricted model q12= 0	891.4	11.9	231.3*	904.8	13	234.4*
	Restricted model All equal	841.9	11.1	132.4*	845.2	11.1	115.2*
Universal veil	Full model	534.529	7.46677		547.238	7.70348
	Restricted model q01= q10	546.567	8.38736	5.74501	550.536	8.43195	6.59604
	Restricted model q10= 0	811.484	22.5768	44.5181	824.834	22.6617	555.192
	Restricted model q01= 0	864.867	16.1036	31.1084	884.174	16.3137	673.872
Partial veil	Full model	660.797	6.78328		672.652	6.8538
	Restricted model q01= q10	714.762	8.21669	10.2721	717.012	8.20969	88.7202
	Restricted model q10= 0	1092.88	17.891	33.8277	1108.27	18.0416	871.246
	Restricted model q01= 0	894.464	15.9508	29.3746	908.921	15.9501	472.538
Increased hymenophore surface area	Full model	835.1	5.6		846,1	5.5
	Restricted model q01= q10	853.5	4.3	18.4*	861,5	5.9	15.4*
	Restricted model q12= q21	875.6	3.6	40.5*	884.2	6.2	38.0*
	Restricted model q02= q20	835.8	7.8	0.7	850.5	5.6	4.4
	Restricted model q10= 0	864.9	6.3	29.8*	873.2	6.1	27.1*
	Restricted model q01= 0	851.4	5.9	16.3*	861.4	5.9	15.3*
	Restricted model q20= 0	863.7	5.7	28.6*	872.5	5.6	26.4*
	Restricted model q02= 0	864.1	5.7	29.0*	872.9	5.6	26.8*
	Restricted model q21= 0	854.6	5.6	19.5*	863.8	5.5	17.7*
	Restricted model q12= 0	886.4	6.3	51.3*	894.7	6.2	48.6*
