## Supplementary material for "Developmental innovations promote species diversification in mushroom-forming fungi": table S4

### Sheet: Cost matrix
Enclosed development trait
	state_0	state_1	state_2
state_0	0	54.6239	32.4824
state_1	28.417	0	27.7441
state_2	33.26	34.4025	0
Hymenophore complexity trait
	state_0	state_1	state_2
state_0	0	21.6667	19.1667
state_1	16.9872	0	16.9333
state_2	25	33.3333	0
Cap trait
	state_0	state_1
state_0	0	7.63754
state_1	13.3333	0
Universal veil trait
	state_0	state_1
state_0	0	13.3333
state_1	8.66667	0
Partial veil trait
	state_0	state_1
state_0	0	13.3333
state_1	7.29167	0

### Sheet: EnclosedDev # of evolution 
	Nodes and tips included			Only inner nodes included			Only tips included
trees	state_0	state_1	state_2	state_0	state_1	state_2	state_0	state_1	state_2
tree_12	15	23	77	4	12	31	11	11	46
tree_16	20	22	75	6	12	27	14	10	48
tree_165	22	22	72	7	13	25	15	9	47
tree_170	15	22	75	6	13	30	9	9	45
tree_188	16	22	83	7	11	29	9	11	54
tree_216	18	22	74	6	12	27	12	10	47
tree_222	20	22	75	8	14	26	12	8	49
tree_53	21	19	75	7	13	26	14	6	49
tree_8	21	20	78	6	12	30	15	8	48
tree_88	17	22	72	6	12	26	11	10	46
minimum	15	19	72	4	11	25	9	6	45
mean	18.5	21.6	75.6	6.3	12.4	27.7	12.2	9.2	47.9
maximum	22	23	83	8	14	31	15	11	54

### Sheet: Hymenophore # of evolution
	Nodes and tips included			Only inner nodes included			Only tips included
trees	state_0	state_1	state_2	state_0	state_1	state_2	state_0	state_1	state_2
tree_12	54	46	75	49	43	74	5	3	1
tree_16	49	42	87	46	40	86	3	2	1
tree_165	60	44	74	54	42	73	6	2	1
tree_170	52	43	82	48	41	81	4	2	1
tree_188	50	42	83	43	41	82	7	1	1
tree_216	50	46	79	46	44	78	4	2	1
tree_222	49	46	83	45	44	82	4	2	1
tree_53	54	41	91	50	39	89	4	2	2
tree_8	50	41	88	46	39	87	4	2	1
tree_88	55	43	80	51	39	78	4	4	2
minimum	49	41	74	43	39	73	3	1	1
mean	52.3	43.4	82.2	47.8	41.2	81	4.5	2.2	1.2
maximum	60	46	91	54	44	89	7	4	2
