## Supplementary material for "Developmental innovations promote species diversification in mushroom-forming fungi": table S5

### Sheet: Enclosed development 3ST
Enclosed development: three states (3ST)
constrain	tree	likelihood_diff	AIC_diff	ChiSq	P_value	significance
Lambda0 = lambda1	tree8	159.004	-316.007	318.007	0	***
Lambda0 = lambda1	tree12	66.7057	-131.411	133.411	0	***
Lambda0 = lambda1	tree16	4.66257	-7.32514	9.32514	0.00226032	***
Lambda0 = lambda1	tree53	59.5528	-117.106	119.106	0	***
Lambda0 = lambda1	tree88	9.40297	-16.8059	18.8059	1.44716e-05	***
Lambda0 = lambda1	tree165	155.5	-309.001	311.001	0	***
Lambda0 = lambda1	tree170	86.3274	-170.655	172.655	0	***
Lambda0 = lambda1	tree188	59.9943	-117.989	119.989	0	***
Lambda0 = lambda1	tree216	106.164	-210.327	212.327	0	***
Lambda0 = lambda1	tree222	69.9779	-137.956	139.956	0	***
Lambda0 = lambda2	tree8	117.296	-232.592	234.592	0	***
Lambda0 = lambda2	tree12	57.7845	-113.569	115.569	0	***
Lambda0 = lambda2	tree16	-38.6651	79.3302	-77.3302	1	***
Lambda0 = lambda2	tree53	36.6278	-71.2557	73.2557	0	***
Lambda0 = lambda2	tree88	-17.9775	37.955	-35.955	1	***
Lambda0 = lambda2	tree165	125.05	-248.099	250.099	0	***
Lambda0 = lambda2	tree170	54.4482	-106.896	108.896	0	***
Lambda0 = lambda2	tree188	43.2079	-84.4157	86.4157	0	***
Lambda0 = lambda2	tree216	44.6528	-87.3055	89.3055	0	***
Lambda0 = lambda2	tree222	61.0946	-120.189	122.189	0	***
Lambda1 = lambda2	tree8	94.2125	-186.425	188.425	0	***
Lambda1 = lambda2	tree12	9.12722	-16.2544	18.2544	1.93275e-05	***
Lambda1 = lambda2	tree16	-44.9373	91.8746	-89.8746	1	***
Lambda1 = lambda2	tree53	15.1813	-28.3625	30.3625	3.58384e-08	***
Lambda1 = lambda2	tree88	-48.4758	98.9515	-96.9515	1	***
Lambda1 = lambda2	tree165	94.9941	-187.988	189.988	0	***
Lambda1 = lambda2	tree170	21.1031	-40.2063	42.2063	8.21363e-11	***
Lambda1 = lambda2	tree188	13.2821	-24.5642	26.5642	2.54928e-07	***
Lambda1 = lambda2	tree216	38.716	-75.432	77.432	0	***
Lambda1 = lambda2	tree222	10.4216	-18.8433	20.8433	4.98435e-06	***
Lambda0 = lambda1, Lambda0 = lambda2, Lambda1 = lambda2	tree8	166.702	-329.404	333.404	0	***
Lambda0 = lambda1, Lambda0 = lambda2, Lambda1 = lambda2	tree12	81.7086	-159.417	163.417	0	***
Lambda0 = lambda1, Lambda0 = lambda2, Lambda1 = lambda2	tree16	12.3597	-20.7194	24.7194	4.28799e-06	***
Lambda0 = lambda1, Lambda0 = lambda2, Lambda1 = lambda2	tree53	69.1677	-134.335	138.335	0	***
Lambda0 = lambda1, Lambda0 = lambda2, Lambda1 = lambda2	tree88	22.1611	-40.3222	44.3222	2.37444e-10	***
Lambda0 = lambda1, Lambda0 = lambda2, Lambda1 = lambda2	tree165	168.812	-333.623	337.623	0	***
Lambda0 = lambda1, Lambda0 = lambda2, Lambda1 = lambda2	tree170	95.9457	-187.891	191.891	0	***
Lambda0 = lambda1, Lambda0 = lambda2, Lambda1 = lambda2	tree188	75.359	-146.718	150.718	0	***
Lambda0 = lambda1, Lambda0 = lambda2, Lambda1 = lambda2	tree216	109.568	-215.135	219.135	0	***
Lambda0 = lambda1, Lambda0 = lambda2, Lambda1 = lambda2	tree222	87.753	-171.506	175.506	0	***
mu0 = mu1	tree8	66.9289	-131.858	133.858	0	***
mu0 = mu1	tree12	0.0335583	1.93288	0.0671166	0.795582
mu0 = mu1	tree16	-73.1329	148.266	-146.266	1
mu0 = mu1	tree53	-0.0287834	2.05757	-0.0575668	1
mu0 = mu1	tree88	-66.5854	135.171	-133.171	1
mu0 = mu1	tree165	73.0464	-144.093	146.093	0	***
mu0 = mu1	tree170	0.0197319	1.96054	0.0394638	0.842533
mu0 = mu1	tree188	-0.0683128	2.13663	-0.136626	1
mu0 = mu1	tree216	-0.0544518	2.1089	-0.108904	1
mu0 = mu1	tree222	-0.215664	2.43133	-0.431328	1
mu0 = mu2	tree8	66.8753	-131.751	133.751	0	***
mu0 = mu2	tree12	-0.046652	2.0933	-0.093304	1
mu0 = mu2	tree16	-73.1254	148.251	-146.251	1
mu0 = mu2	tree53	-0.0141435	2.02829	-0.0282871	1
mu0 = mu2	tree88	-66.959	135.918	-133.918	1
mu0 = mu2	tree165	73.0013	-144.003	146.003	0	***
mu0 = mu2	tree170	0.00203314	1.99593	0.00406628	0.949155
mu0 = mu2	tree188	-0.0741573	2.14831	-0.148315	1
mu0 = mu2	tree216	0.0494698	1.90106	0.0989396	0.753106
mu0 = mu2	tree222	-0.203312	2.40662	-0.406625	1
mu1 = mu2	tree8	66.8677	-131.735	133.735	0
mu1 = mu2	tree12	-0.0496764	2.09935	-0.0993528	1
mu1 = mu2	tree16	-73.1285	148.257	-146.257	1
mu1 = mu2	tree53	0.00267459	1.99465	0.00534917	0.941696
mu1 = mu2	tree88	-66.9667	135.933	-133.933	1
mu1 = mu2	tree165	73.0046	-144.009	146.009	0
mu1 = mu2	tree170	0.00943665	1.98113	0.0188733	0.89073
mu1 = mu2	tree188	-0.0666685	2.13334	-0.133337	1
mu1 = mu2	tree216	0.00753131	1.98494	0.0150626	0.902321
mu1 = mu2	tree222	0.18512	1.62976	0.370241	0.542873
mu0 = mu1, mu0 = mu2, mu1 = mu2	tree8	66.9513	-129.903	133.903	0	***
mu0 = mu1, mu0 = mu2, mu1 = mu2	tree12	-0.0383857	4.07677	-0.0767715	1
mu0 = mu1, mu0 = mu2, mu1 = mu2	tree16	-73.0995	150.199	-146.199	1
mu0 = mu1, mu0 = mu2, mu1 = mu2	tree53	-0.00519426	4.01039	-0.0103885	1
mu0 = mu1, mu0 = mu2, mu1 = mu2	tree88	-66.9821	137.964	-133.964	1
mu0 = mu1, mu0 = mu2, mu1 = mu2	tree165	72.9969	-141.994	145.994	0	***
mu0 = mu1, mu0 = mu2, mu1 = mu2	tree170	-0.00949079	4.01898	-0.0189816	1
mu0 = mu1, mu0 = mu2, mu1 = mu2	tree188	-0.0727443	4.14549	-0.145489	1
mu0 = mu1, mu0 = mu2, mu1 = mu2	tree216	-0.0564045	4.11281	-0.112809	1
mu0 = mu1, mu0 = mu2, mu1 = mu2	tree222	-0.114783	4.22957	-0.229566	1
q01 = q10	tree8	69.7998	-137.6	139.6	0	***
q01 = q10	tree12	2.59098	-3.18195	5.18195	0.0228227	***
q01 = q10	tree16	-69.5972	141.194	-139.194	1
q01 = q10	tree53	4.3974	-6.7948	8.7948	0.0030209	***
q01 = q10	tree88	-64.9924	131.985	-129.985	1
q01 = q10	tree165	74.7062	-147.412	149.412	0	***
q01 = q10	tree170	3.01477	-4.02954	6.02954	0.0140684	*
q01 = q10	tree188	1.44309	-0.886179	2.88618	0.0893426
q01 = q10	tree216	3.64385	-5.2877	7.2877	0.00694283	**
q01 = q10	tree222	4.87547	-7.75094	9.75094	0.00179231	**
q12 = q21	tree8	107.341	-212.682	214.682	0	***
q12 = q21	tree12	37.0727	-72.1454	74.1454	0	***
q12 = q21	tree16	-34.92	71.84	-69.84	1
q12 = q21	tree53	35.5793	-69.1586	71.1586	0	***
q12 = q21	tree88	-25.5235	53.047	-51.047	1
q12 = q21	tree165	103.251	-204.502	206.502	0	***
q12 = q21	tree170	48.4899	-94.9798	96.9798	0	***
q12 = q21	tree188	35.0862	-68.1724	70.1724	0	***
q12 = q21	tree216	56.7008	-111.402	113.402	0	***
q12 = q21	tree222	36.0342	-70.0684	72.0684	0	***
q02 = q20	tree8	67.7223	-133.445	135.445	0	***
q02 = q20	tree12	0.761925	0.476149	1.52385	0.217038
q02 = q20	tree16	-71.8868	145.774	-143.774	1
q02 = q20	tree53	0.477492	1.04502	0.954985	0.328454
q02 = q20	tree88	-66.5032	135.006	-133.006	1
q02 = q20	tree165	73.3031	-144.606	146.606	0	***
q02 = q20	tree170	0.354495	1.29101	0.708989	0.39978
q02 = q20	tree188	1.57454	-1.14907	3.14907	0.0759701
q02 = q20	tree216	0.40711	1.18578	0.81422	0.366875
q02 = q20	tree222	-0.0402808	2.08056	-0.0805617	1
q01 = 0	tree8	134.231	-266.461	268.461	0	***
q01 = 0	tree12	64.246	-126.492	128.492	0	***
q01 = 0	tree16	-3.98338	9.96676	-7.96676	1
q01 = 0	tree53	70.8044	-139.609	141.609	0	***
q01 = 0	tree88	8.22635	-14.4527	16.4527	4.98793e-05	***
q01 = 0	tree165	136.765	-271.531	273.531	0	***
q01 = 0	tree170	65.6679	-129.336	131.336	0	***
q01 = 0	tree188	70.7224	-139.445	141.445	0	***
q01 = 0	tree216	73.5042	-145.008	147.008	0	***
q01 = 0	tree222	66.54	-131.08	133.08	0	***
q10 = 0	tree8	81.3257	-160.651	162.651	0	***
q10 = 0	tree12	15.5284	-29.0569	31.0569	2.50574e-08	***
q10 = 0	tree16	-58.4434	118.887	-116.887	1
q10 = 0	tree53	16.6892	-31.3784	33.3784	7.5862e-09	***
q10 = 0	tree88	-53.3653	108.731	-106.731	1
q10 = 0	tree165	84.9489	-167.898	169.898	0	***
q10 = 0	tree170	14.7429	-27.4859	29.4859	5.63255e-08	***
q10 = 0	tree188	13.8791	-25.7582	27.7582	1.37461e-07	***
q10 = 0	tree216	15.0191	-28.0382	30.0382	4.23612e-08	***
q10 = 0	tree222	20.7478	-39.4957	41.4957	1.18131e-10	***
q12 = 0	tree8	255.612	-509.224	511.224	0	***
q12 = 0	tree12	173.86	-345.72	347.72	0	***
q12 = 0	tree16	91.6654	-181.331	183.331	0	***
q12 = 0	tree53	174.691	-347.382	349.382	0	***
q12 = 0	tree88	105.759	-209.517	211.517	0	***
q12 = 0	tree165	242.031	-482.062	484.062	0	***
q12 = 0	tree170	182.955	-363.91	365.91	0	***
q12 = 0	tree188	172.156	-342.312	344.312	0	***
q12 = 0	tree216	186.766	-371.532	373.532	0	***
q12 = 0	tree222	161.904	-321.807	323.807	0	***
q21 = 0	tree8	93.1288	-184.258	186.258	0	***
q21 = 0	tree12	30.6109	-59.2219	61.2219	5.10703e-15	***
q21 = 0	tree16	-45.8673	93.7346	-91.7346	1
q21 = 0	tree53	34.8769	-67.7538	69.7538	1.11022e-16	***
q21 = 0	tree88	-28.4141	58.8283	-56.8283	1
q21 = 0	tree165	102.318	-202.636	204.636	0	***
q21 = 0	tree170	31.994	-61.988	63.988	1.22125e-15	***
q21 = 0	tree188	18.5017	-35.0033	37.0033	1.17927e-09	***
q21 = 0	tree216	24.3445	-46.6889	48.6889	2.9996e-12	***
q21 = 0	tree222	27.8987	-53.7974	55.7974	8.03801e-14	***
q02 = 0	tree8	153.831	-305.662	307.662	0	***
q02 = 0	tree12	84.2703	-166.541	168.541	0	***
q02 = 0	tree16	12.2486	-22.4973	24.4973	7.44142e-07	***
q02 = 0	tree53	86.3662	-170.732	172.732	0	***
q02 = 0	tree88	17.0931	-32.1863	34.1863	5.00807e-09	***
q02 = 0	tree165	153.085	-304.17	306.17	0	***
q02 = 0	tree170	77.0041	-152.008	154.008	0	***
q02 = 0	tree188	89.2434	-176.487	178.487	0	***
q02 = 0	tree216	75.2884	-148.577	150.577	0	***
q02 = 0	tree222	82.4241	-162.848	164.848	0	***
q20 = 0	tree8	91.6487	-181.297	183.297	0	***
q02 = 0	tree12	17.7827	-33.5653	35.5653	2.46636e-09	***
q20 = 0	tree16	-50.1436	102.287	-100.287	1
q20 = 0	tree53	29.3258	-56.6516	58.6516	1.88738e-14	***
q20 = 0	tree88	-39.111	80.2221	-78.2221	1
q20 = 0	tree165	105.14	-208.279	210.279	0	***
q20 = 0	tree170	22.5617	-43.1234	45.1234	1.85e-11	***
q20 = 0	tree188	20.3554	-38.7108	40.7108	1.7651e-10	***
q20 = 0	tree216	24.5231	-47.0463	49.0463	2.49989e-12	***
q20 = 0	tree222	23.5473	-45.0945	47.0945	6.76437e-12	***
q01 = q10, q12 = q21, q02 = q20	tree8	143.78	-277.559	287.559	0	***
q01 = q10, q12 = q21, q02 = q20	tree12	75.3171	-140.634	150.634	0	***
q01 = q10, q12 = q21, q02 = q20	tree16	-1.53105	13.0621	-3.0621	1
q01 = q10, q12 = q21, q02 = q20	tree53	64.6087	-119.217	129.217	0	***
q01 = q10, q12 = q21, q02 = q20	tree88	4.99818	0.00364588	9.99635	0.0753386
q01 = q10, q12 = q21, q02 = q20	tree165	129.841	-249.683	259.683	0	***
q01 = q10, q12 = q21, q02 = q20	tree170	83.9735	-157.947	167.947	0	***
q01 = q10, q12 = q21, q02 = q20	tree188	66.9485	-123.897	133.897	0	***
q01 = q10, q12 = q21, q02 = q20	tree216	91.9424	-173.885	183.885	0	***
q01 = q10, q12 = q21, q02 = q20	tree222	70.3648	-130.73	140.73	0	***

### Sheet: Enclosed development 2STv1
Enclosed development: two states (2ST) v1
constrain	tree	likelihood_diff	AIC_diff	ChiSq	P_value	significance
Lambda0 = lambda1	tree8	65.1622	-128.324	130.324	0	***
Lambda0 = lambda1	tree12	69.2921	-136.584	138.584	0	***
Lambda0 = lambda1	tree16	51.5548	-101.11	103.11	0	***
Lambda0 = lambda1	tree53	49.6232	-97.2465	99.2465	0	***
Lambda0 = lambda1	tree88	63.9238	-125.848	127.848	0	***
Lambda0 = lambda1	tree165	66.4211	-130.842	132.842	0	***
Lambda0 = lambda1	tree170	67.7506	-133.501	135.501	0	***
Lambda0 = lambda1	tree188	53.2358	-104.472	106.472	0	***
Lambda0 = lambda1	tree216	63.5201	-125.04	127.04	0	***
Lambda0 = lambda1	tree222	68.7411	-135.482	137.482	0	***
Lambda0 = 0	tree8	2694.29	-5386.58	5388.58	0	***
Lambda0 = 0	tree12	2663.25	-5324.5	5326.5	0	***
Lambda0 = 0	tree16	2745.21	-5488.43	5490.43	0	***
Lambda0 = 0	tree53	2783.88	-5565.76	5567.76	0	***
Lambda0 = 0	tree88	2742.28	-5482.57	5484.57	0	***
Lambda0 = 0	tree165	2713.47	-5424.93	5426.93	0	***
Lambda0 = 0	tree170	2681.96	-5361.93	5363.93	0	***
Lambda0 = 0	tree188	2720.02	-5438.04	5440.04	0	***
Lambda0 = 0	tree216	2730.01	-5458.02	5460.02	0	***
Lambda0 = 0	tree222	2646.82	-5291.63	5293.63	0	***
Lambda0 = 1	tree8	3224.31	-6446.62	6448.62	0	***
Lambda0 = 1	tree12	3225.26	-6448.52	6450.52	0	***
Lambda0 = 1	tree16	3201	-6400	6402	0	***
Lambda0 = 1	tree53	3161.51	-6321.01	6323.01	0	***
Lambda0 = 1	tree88	3204.4	-6406.8	6408.8	0	***
Lambda0 = 1	tree165	3222.43	-6442.86	6444.86	0	***
Lambda0 = 1	tree170	3198.65	-6395.3	6397.3	0	***
Lambda0 = 1	tree188	3152.25	-6302.51	6304.51	0	***
Lambda0 = 1	tree216	3197.13	-6392.26	6394.26	0	***
Lambda0 = 1	tree222	3228.39	-6454.78	6456.78	0	***
q01 = q10	tree8	0.437367	1.12527	0.874734	0.349648
q01 = q10	tree12	0.12193	1.75614	0.24386	0.621432
q01 = q10	tree16	-0.432083	2.86417	-0.864167	1
q01 = q10	tree53	0.0224877	1.95502	0.0449754	0.832049
q01 = q10	tree88	-0.0308839	2.06177	-0.0617679	1
q01 = q10	tree165	0.177655	1.64469	0.355311	0.551122
q01 = q10	tree170	1.33088	-0.661755	2.66175	0.102787
q01 = q10	tree188	-0.0772809	2.15456	-0.154562	1
q01 = q10	tree216	0.0290837	1.94183	0.0581673	0.809416
q01 = q10	tree222	0.0784018	1.8432	0.156804	0.692117

### Sheet: Enclosed development 2STv2
Enclosed development: two states (2ST) v2
constrain	tree	likelihood_diff	AIC_diff	ChiSq	P_value	significance
Lambda0 = lambda1	tree8	50.4908	-98.9816	100.982	0	***
Lambda0 = lambda1	tree12	20.2358	-38.4716	40.4716	1.99499e-10	***
Lambda0 = lambda1	tree16	37.852	-73.7039	75.7039	0	***
Lambda0 = lambda1	tree53	40.8438	-79.6875	81.6875	0	***
Lambda0 = lambda1	tree88	30.6222	-59.2444	61.2444	4.996e-15	***
Lambda0 = lambda1	tree165	28.657	-55.3141	57.3141	3.71925e-14	***
Lambda0 = lambda1	tree170	48.5781	-95.1562	97.1562	0	***
Lambda0 = lambda1	tree188	26.583	-51.166	53.166	3.06533e-13	***
Lambda0 = lambda1	tree216	35.3768	-68.7537	70.7537	0	***
Lambda0 = lambda1	tree222	34.3238	-66.6476	68.6476	1.11022e-16	***
Lambda0 = 0	tree8	2595.27	-5188.55	5190.55	0	***
Lambda0 = 0	tree12	2733.72	-5465.43	5467.43	0	***
Lambda0 = 0	tree16	2687.61	-5373.22	5375.22	0	***
Lambda0 = 0	tree53	2644.03	-5286.06	5288.06	0	***
Lambda0 = 0	tree88	2671.84	-5341.67	5343.67	0	***
Lambda0 = 0	tree165	2731.19	-5460.39	5462.39	0	***
Lambda0 = 0	tree170	2602.65	-5203.31	5205.31	0	***
Lambda0 = 0	tree188	2757.35	-5512.7	5514.7	0	***
Lambda0 = 0	tree216	2667.19	-5332.38	5334.38	0	***
Lambda0 = 0	tree222	2726.04	-5450.08	5452.08	0	***
Lambda0 = 1	tree8	2997.65	-5993.31	5995.31	0	***
Lambda0 = 1	tree12	2954.3	-5906.6	5908.6	0	***
Lambda0 = 1	tree16	2989.09	-5976.18	5978.18	0	***
Lambda0 = 1	tree53	2946.4	-5890.79	5892.79	0	***
Lambda0 = 1	tree88	2939.25	-5876.5	5878.5	0	***
Lambda0 = 1	tree165	2929.71	-5857.42	5859.42	0	***
Lambda0 = 1	tree170	3007.1	-6012.2	6014.2	0	***
Lambda0 = 1	tree188	2953.56	-5905.11	5907.11	0	***
Lambda0 = 1	tree216	2967.38	-5932.75	5934.75	0	***
Lambda0 = 1	tree222	2990.93	-5979.85	5981.85	0	***
q01 = q10	tree8	2.35635	-2.7127	4.7127	0.0299405	*
q01 = q10	tree12	0.850726	0.298547	1.70145	0.192098
q01 = q10	tree16	2.24233	-2.48466	4.48466	0.0342004	*
q01 = q10	tree53	2.37973	-2.75945	4.75945	0.0291378	*
q01 = q10	tree88	0.760113	0.479774	1.52023	0.217585
q01 = q10	tree165	1.69221	-1.38443	3.38443	0.0658149
q01 = q10	tree170	5.03465	-8.0693	10.0693	0.0015076	**
q01 = q10	tree188	1.9024	-1.8048	3.8048	0.0511058
q01 = q10	tree216	1.29722	-0.594438	2.59444	0.107239
q01 = q10	tree222	1.81802	-1.63605	3.63605	0.056541

### Sheet: Universal veil
Universal veil
constrain	tree	likelihood_diff	AIC_diff	ChiSq	P_value	Significance
Lambda0 = lambda1	tree8	67.4883	132.977	134.977	0	***
Lambda0 = lambda1	tree12	81.1532	160.306	162.306	0	***
Lambda0 = lambda1	tree16	41.3937	80.7874	82.7874	0	***
Lambda0 = lambda1	tree53	51.8132	101.626	103.626	0	***
Lambda0 = lambda1	tree88	60.1111	118.222	120.222	0	***
Lambda0 = lambda1	tree165	65.0461	128.092	130.092	0	***
Lambda0 = lambda1	tree170	63.2991	124.598	126.598	0	***
Lambda0 = lambda1	tree188	48.5738	95.1477	97.1477	0	***
Lambda0 = lambda1	tree216	57.4055	112.811	114.811	0	***
Lambda0 = lambda1	tree222	71.3958	140.792	142.792	0	***
lambda0 = 0	tree8	2632.28	49169.5	5264.56	0	***
lambda0 = 0	tree12	2562.44	48742.7	5124.89	0	***
lambda0 = 0	tree16	2707.4	48113.4	5414.79	0	***
lambda0 = 0	tree53	2735.53	48681.1	5471.07	0	***
lambda0 = 0	tree88	2645.26	48262	5290.51	0	***
lambda0 = 0	tree165	2609.81	49089.7	5219.63	0	***
lambda0 = 0	tree170	2674.69	49157.1	5349.39	0	***
lambda0 = 0	tree188	2696.64	47979.5	5393.28	0	***
lambda0 = 0	tree216	2564.28	48817.7	5128.56	0	***
lambda0 = 0	tree222	2564.28	5126.56	5128.56	0	***
lambda1 = 0	tree8	3051.9	49169.5	6103.79	0	***
lambda1 = 0	tree12	3075.94	48742.7	6151.88	0	***
lambda1 = 0	tree16	2994.03	48113.4	5988.06	0	***
lambda1 = 0	tree53	2991.28	48681.1	5982.56	0	***
lambda1 = 0	tree88	3016.48	49078.2	6032.96	0	***
lambda1 = 0	tree165	3030.36	48262	6060.73	0	***
lambda1 = 0	tree170	2979.75	49089.7	5959.5	0	***
lambda1 = 0	tree188	2983.95	49157.1	5967.9	0	***
lambda1 = 0	tree216	2986.93	47979.5	5973.86	0	***
lambda1 = 0	tree222	3029.39	48817.7	6058.77	0	***
mu0 = 0	tree8	0.00825265	-1.98349	0.0165053	0.897775
mu0 = 0	tree12	-0.0172962	-2.03459	-0.0345923	1
mu0 = 0	tree16	-0.11539	-2.23078	-0.230779	1
mu0 = 0	tree53	-0.110359	-2.22072	-0.220718	1
mu0 = 0	tree88	-0.0096222	-2.01924	-0.0192444	1
mu0 = 0	tree165	-0.0249913	-2.04998	-0.0499826	1
mu0 = 0	tree170	-0.0711781	-2.14236	-0.142356	1
mu0 = 0	tree188	-0.113833	-2.22767	-0.227665	1
mu0 = 0	tree216	-0.0114482	-2.0229	-0.0228964	1
mu0 = 0	tree222	-0.141819	-2.28364	-0.283638	1
mu1 = 0	tree8	0.0146428	-1.97071	0.0292856	0.864121
mu1 = 0	tree12	-0.122592	-2.24518	-0.245183	1
mu1 = 0	tree16	-0.137032	-2.27406	-0.274064	1
mu1 = 0	tree53	0.0818987	-1.8362	0.163797	0.685684
mu1 = 0	tree88	-0.010367	-2.02073	-0.0207341	1
mu1 = 0	tree165	-0.00328664	-2.00657	-0.00657328	1
mu1 = 0	tree170	-0.0386649	-2.07733	-0.0773298	1
mu1 = 0	tree188	-0.079516	-2.15903	-0.159032	1
mu1 = 0	tree216	-0.0237617	-2.04752	-0.0475234	1
mu1 = 0	tree222	-0.116576	-2.23315	-0.233152	1
mu0 = mu1	tree8	0.0839368	-1.83213	0.167874	0.682009
mu0 = mu1	tree12	-0.125261	-2.25052	-0.250523	1
mu0 = mu1	tree16	0.0460971	-1.90781	0.0921943	0.761406
mu0 = mu1	tree53	0.0174522	-1.9651	0.0349045	0.851796
mu0 = mu1	tree88	0.00638874	-1.98722	0.0127775	0.910001
mu0 = mu1	tree165	0.0969004	-1.8062	0.193801	0.659772
mu0 = mu1	tree170	0.0977435	-1.80451	0.195487	0.658389
mu0 = mu1	tree188	-0.100152	-2.2003	-0.200303	1
mu0 = mu1	tree216	-0.000606572	-2.00121	-0.00121314	1
mu0 = mu1	tree222	-0.105312	-2.21062	-0.210624	1
q01 = q10	tree8	8.73004	15.4601	17.4601	2.93404e-05	***
q01 = q10	tree12	9.93064	17.8613	19.8613	8.32702e-06	***
q01 = q10	tree16	4.94302	7.88604	9.88604	0.00166537	***
q01 = q10	tree53	9.0565	16.113	18.113	2.08175e-05	***
q01 = q10	tree88	7.37497	12.7499	14.7499	0.000122752	***
q01 = q10	tree165	13.8149	25.6298	27.6298	1.46895e-07	***
q01 = q10	tree170	14.0416	26.0832	28.0832	1.1621e-07	***
q01 = q10	tree188	6.98779	11.9756	13.9756	0.0001852	***
q01 = q10	tree216	14.1755	26.3511	28.3511	1.01191e-07	***
q01 = q10	tree222	10.6096	19.2193	21.2193	4.09623e-06	***
q01 = 0	tree8	347.642	693.284	695.284	0	***
q01 = 0	tree12	358.092	714.185	716.185	0	***
q01 = 0	tree16	347.764	693.528	695.528	0	***
q01 = 0	tree53	337.301	672.602	674.602	0	***
q01 = 0	tree88	345.839	689.677	691.677	0	***
q01 = 0	tree165	333.35	664.699	666.699	0	***
q01 = 0	tree170	347.401	692.801	694.801	0	***
q01 = 0	tree188	368.648	735.295	737.295	0	***
q01 = 0	tree216	322.136	642.271	644.271	0	***
q01 = 0	tree222	353.012	704.024	706.024	0	***
q10 = 0	tree8	330.878	659.755	661.755	0	***
q10 = 0	tree12	294.339	586.678	588.678	0	***
q10 = 0	tree16	239.937	477.875	479.875	0	***
q10 = 0	tree53	290.322	578.643	580.643	0	***
q10 = 0	tree88	264.644	527.288	529.288	0	***
q10 = 0	tree165	264.917	527.835	529.835	0	***
q10 = 0	tree170	247.613	493.226	495.226	0	***
q10 = 0	tree188	255.368	508.736	510.736	0	***
q10 = 0	tree216	263.985	525.97	527.97	0	***
q10 = 0	tree222	229.243	456.486	458.486	0	***

### Sheet: Partial veil
Partial veil
constrain	tree	likelihood_diff	AIC_diff	ChiSq	P_value	Significance
Lambda0 = lambda1	tree8	97.3964	192.793	194.793	0	***
Lambda0 = lambda1	tree12	81.8619	161.724	163.724	0	***
Lambda0 = lambda1	tree16	44.1615	86.323	88.323	0	***
Lambda0 = lambda1	tree53	79.2514	156.503	158.503	0	***
Lambda0 = lambda1	tree88	52.446	102.892	104.892	0	***
Lambda0 = lambda1	tree165	90.4973	178.995	180.995	0	***
Lambda0 = lambda1	tree170	77.7177	153.435	155.435	0	***
Lambda0 = lambda1	tree188	84.8208	167.642	169.642	0	***
Lambda0 = lambda1	tree216	91.976	181.952	183.952	0	***
Lambda0 = lambda1	tree222	115.655	229.31	231.31	0	***
lambda0 = 0	tree8	1581.86	3161.72	3163.72	0	***
lambda0 = 0	tree12	1581.51	3161.02	3163.02	0	***
lambda0 = 0	tree16	1671.85	3341.69	3343.69	0	***
lambda0 = 0	tree53	1711.01	3420.02	3422.02	0	***
lambda0 = 0	tree88	1701.93	3401.86	3403.86	0	***
lambda0 = 0	tree165	1654.51	3307.02	3309.02	0	***
lambda0 = 0	tree170	1639.17	3276.33	3278.33	0	***
lambda0 = 0	tree188	1657.88	3313.77	3315.77	0	***
lambda0 = 0	tree216	1686.11	3370.22	3372.22	0	***
lambda0 = 0	tree222	1557.22	3112.45	3114.45	0	***
lambda1 = 0	tree8	2017.89	4033.78	4035.78	0	***
lambda1 = 0	tree12	1966.96	3931.91	3933.91	0	***
lambda1 = 0	tree16	1941.43	3880.86	3882.86	0	***
lambda1 = 0	tree53	1969.09	3936.18	3938.18	0	***
lambda1 = 0	tree88	1925.17	3848.33	3850.33	0	***
lambda1 = 0	tree165	1989.1	3976.21	3978.21	0	***
lambda1 = 0	tree170	1935.03	3868.06	3870.06	0	***
lambda1 = 0	tree188	1983.12	3964.24	3966.24	0	***
lambda1 = 0	tree216	1967.55	3933.11	3935.11	0	***
lambda1 = 0	tree222	2011.17	4020.35	4022.35	0	***
mu0 = 0	tree8	-0.022178	-2.04436	-0.044356	1
mu0 = 0	tree12	-0.0172248	-2.03445	-0.0344496	1
mu0 = 0	tree16	-0.00229599	-2.00459	-0.00459198	1
mu0 = 0	tree53	-0.180972	-2.36194	-0.361944	1
mu0 = 0	tree88	-0.314803	-2.62961	-0.629605	1
mu0 = 0	tree165	-0.217029	-2.43406	-0.434058	1
mu0 = 0	tree170	-0.286147	-2.57229	-0.572293	1
mu0 = 0	tree188	-0.0737953	-2.14759	-0.147591	1
mu0 = 0	tree216	-0.0344002	-2.0688	-0.0688004	1
mu0 = 0	tree222	-0.0171773	-2.03435	-0.0343546	1
mu1 = 0	tree8	0.0229404	-1.95412	0.0458809	0.830393
mu1 = 0	tree12	-0.0259201	-2.05184	-0.0518401	1
mu1 = 0	tree16	0.0911913	-1.81762	0.182383	0.669334
mu1 = 0	tree53	-0.185772	-2.37154	-0.371545	1
mu1 = 0	tree88	-0.293429	-2.58686	-0.586857	1
mu1 = 0	tree165	-0.216922	-2.43384	-0.433843	1
mu1 = 0	tree170	-0.265512	-2.53102	-0.531025	1
mu1 = 0	tree188	0.160743	-1.67851	0.321487	0.570715
mu1 = 0	tree216	0.00070716	-1.99859	0.00141432	0.970001
mu1 = 0	tree222	-0.00254563	-2.00509	-0.00509125	1
mu0 = mu1	tree8	0.000976364	-1.99805	0.00195273	0.964753
mu0 = mu1	tree12	0.00747396	-1.98505	0.0149479	0.902692
mu0 = mu1	tree16	0.0140597	-1.97188	0.0281193	0.866829
mu0 = mu1	tree53	-0.154942	-2.30988	-0.309885	1
mu0 = mu1	tree88	-0.0143201	-2.02864	-0.0286401	1
mu0 = mu1	tree165	-0.194727	-2.38945	-0.389455	1
mu0 = mu1	tree170	-0.283864	-2.56773	-0.567727	1
mu0 = mu1	tree188	-0.0487392	-2.09748	-0.0974784	1
mu0 = mu1	tree216	-0.0373443	-2.07469	-0.0746885	1
mu0 = mu1	tree222	0.0249539	-1.95009	0.0499078	0.823224
q01 = q10	tree8	59.502	117.004	119.004	0	***
q01 = q10	tree12	45.6155	89.231	91.231	0	***
q01 = q10	tree16	46.9082	91.8164	93.8164	0	***
q01 = q10	tree53	50.5414	99.0828	101.083	0	***
q01 = q10	tree88	38.7905	75.581	77.581	0	***
q01 = q10	tree165	56.146	110.292	112.292	0	***
q01 = q10	tree170	48.8342	95.6685	97.6685	0	***
q01 = q10	tree188	47.4802	92.9603	94.9603	0	***
q01 = q10	tree216	54.9171	107.834	109.834	0	***
q01 = q10	tree222	54.7631	107.526	109.526	0	***
q01 = 0	tree8	218.385	434.769	436.769	0	***
q01 = 0	tree12	206.289	410.578	412.578	0	***
q01 = 0	tree16	218.822	435.644	437.644	0	***
q01 = 0	tree53	223.228	444.457	446.457	0	***
q01 = 0	tree88	213.285	424.569	426.569	0	***
q01 = 0	tree165	200.814	399.628	401.628	0	***
q01 = 0	tree170	232.767	463.534	465.534	0	***
q01 = 0	tree188	237.604	473.208	475.208	0	***
q01 = 0	tree216	217.278	432.555	434.555	0	***
q01 = 0	tree222	215.86	429.72	431.72	0	***
q10 = 0	tree8	441.927	881.854	883.854	0	***
q10 = 0	tree12	452.205	902.41	904.41	0	***
q10 = 0	tree16	455.957	909.914	911.914	0	***
q10 = 0	tree53	393.598	785.196	787.196	0	***
q10 = 0	tree88	417.891	833.781	835.781	0	***
q10 = 0	tree165	427.55	853.101	855.101	0	***
q10 = 0	tree170	454.463	906.926	908.926	0	***
q10 = 0	tree188	446.493	890.987	892.987	0	***
q10 = 0	tree216	465.233	928.465	930.465	0	***
q10 = 0	tree222	492.498	982.996	984.996	0	***

### Sheet: Veil_combined
Veil combined
constrain	tree	likelihood_diff	AIC_diff	ChiSq	P_value	Significance
Lambda0 = lambda1	tree8	93.2865	184.573	186.573	0	***
Lambda0 = lambda1	tree12	93.0837	184.167	186.167	0	***
Lambda0 = lambda1	tree16	64.3052	126.61	128.61	0	***
Lambda0 = lambda1	tree53	77.4232	152.846	154.846	0	***
Lambda0 = lambda1	tree88	81.1706	160.341	162.341	0	***
Lambda0 = lambda1	tree165	92.3368	182.674	184.674	0	***
Lambda0 = lambda1	tree170	91.4085	180.817	182.817	0	***
Lambda0 = lambda1	tree188	68.8931	135.786	137.786	0	***
Lambda0 = lambda1	tree216	87.5607	173.121	175.121	0	***
Lambda0 = lambda1	tree222	97.104	192.208	194.208	0	***
lambda0 = 0	tree8	2585.7	5169.39	5171.39	0	***
lambda0 = 0	tree12	2544.65	5087.31	5089.31	0	***
lambda0 = 0	tree16	2654.71	5307.42	5309.42	0	***
lambda0 = 0	tree53	2689.01	5376.01	5378.01	0	***
lambda0 = 0	tree88	2647.82	5293.63	5295.63	0	***
lambda0 = 0	tree165	2612.68	5223.36	5225.36	0	***
lambda0 = 0	tree170	2589.4	5176.8	5178.8	0	***
lambda0 = 0	tree188	2634.43	5266.85	5268.85	0	***
lambda0 = 0	tree216	2648.84	5295.67	5297.67	0	***
lambda0 = 0	tree222	2549.76	5097.51	5099.51	0	***
lambda1 = 0	tree8	3169.08	6336.17	6338.17	0	***
lambda1 = 0	tree12	3156.89	6311.77	6313.77	0	***
lambda1 = 0	tree16	3101.4	6200.79	6202.79	0	***
lambda1 = 0	tree53	3112.03	6222.06	6224.06	0	***
lambda1 = 0	tree88	3121.97	6241.95	6243.95	0	***
lambda1 = 0	tree165	3166.57	6331.14	6333.14	0	***
lambda1 = 0	tree170	3121.39	6240.77	6242.77	0	***
lambda1 = 0	tree188	3097.94	6193.89	6195.89	0	***
lambda1 = 0	tree216	3121.62	6241.23	6243.23	0	***
lambda1 = 0	tree222	3158.59	6315.19	6317.19	0	***
mu0 = 0	tree8	-0.168791	-2.33758	-0.337582	1
mu0 = 0	tree12	-0.0073527	-2.01471	-0.0147054	1
mu0 = 0	tree16	-0.149334	-2.29867	-0.298667	1
mu0 = 0	tree53	-0.162641	-2.32528	-0.325282	1
mu0 = 0	tree88	-0.331661	-2.66332	-0.663323	1
mu0 = 0	tree165	-0.19173	-2.38346	-0.383459	1
mu0 = 0	tree170	-0.0374935	-2.07499	-0.074987	1
mu0 = 0	tree188	0.0128392	-1.97432	0.0256783	0.872688
mu0 = 0	tree216	0.0176472	-1.96471	0.0352943	0.85098
mu0 = 0	tree222	0.00869124	-1.98262	0.0173825	0.895109
mu1 = 0	tree8	-0.0232039	-2.04641	-0.0464078	1
mu1 = 0	tree12	-0.00948439	-2.01897	-0.0189688	1
mu1 = 0	tree16	-0.123155	-2.24631	-0.246309	1
mu1 = 0	tree53	-0.0908407	-2.18168	-0.181681	1
mu1 = 0	tree88	-0.329759	-2.65952	-0.659517	1
mu1 = 0	tree165	-0.119809	-2.23962	-0.239618	1
mu1 = 0	tree170	-0.0174893	-2.03498	-0.0349787	1
mu1 = 0	tree188	-0.0458418	-2.09168	-0.0916836	1
mu1 = 0	tree216	0.0422322	-1.91554	0.0844644	0.771336
mu1 = 0	tree222	0.0240737	-1.95185	0.0481475	0.826319
mu0 = mu1	tree8	-0.11664	-2.23328	-0.23328	1
mu0 = mu1	tree12	0.207715	-1.58457	0.415431	0.519226
mu0 = mu1	tree16	-0.153468	-2.30694	-0.306936	1
mu0 = mu1	tree53	-0.138623	-2.27725	-0.277246	1
mu0 = mu1	tree88	-0.305852	-2.6117	-0.611703	1
mu0 = mu1	tree165	-0.163845	-2.32769	-0.32769	1
mu0 = mu1	tree170	0.106647	-1.78671	0.213295	0.644197
mu0 = mu1	tree188	-0.0540019	-2.108	-0.108004	1
mu0 = mu1	tree216	0.0142556	-1.97149	0.0285112	0.865913
mu0 = mu1	tree222	0.0957063	-1.80859	0.191413	0.661743
q01 = q10	tree8	-0.120226	-2.24045	-0.240452	1
q01 = q10	tree12	0.193948	-1.6121	0.387897	0.533407
q01 = q10	tree16	0.586924	-0.826152	1.17385	0.278612
q01 = q10	tree53	0.092696	-1.81461	0.185392	0.66678
q01 = q10	tree88	-0.101478	-2.20296	-0.202955	1
q01 = q10	tree165	-0.022095	-2.04419	-0.04419	1
q01 = q10	tree170	0.171228	-1.65754	0.342456	0.558415
q01 = q10	tree188	0.306862	-1.38628	0.613725	0.433389
q01 = q10	tree216	0.188674	-1.62265	0.377348	0.539026
q01 = q10	tree222	0.203916	-1.59217	0.407833	0.523072
q01 = 0	tree8	528.086	1054.17	1056.17	0	***
q01 = 0	tree12	525.529	1049.06	1051.06	0	***
q01 = 0	tree16	516.468	1030.94	1032.94	0	***
q01 = 0	tree53	528.298	1054.6	1056.6	0	***
q01 = 0	tree88	526.004	1050.01	1052.01	0	***
q01 = 0	tree165	490.267	978.534	980.534	0	***
q01 = 0	tree170	530.002	1058	1060	0	***
q01 = 0	tree188	533.522	1065.04	1067.04	0	***
q01 = 0	tree216	491.52	981.039	983.039	0	***
q01 = 0	tree222	506.231	1010.46	1012.46	0	***
q10 = 0	tree8	153.912	305.824	307.824	0	***
q10 = 0	tree12	181.73	361.461	363.461	0	***
q10 = 0	tree16	141.462	280.924	282.924	0	***
q10 = 0	tree53	136.54	271.08	273.08	0	***
q10 = 0	tree88	146.343	290.685	292.685	0	***
q10 = 0	tree165	142.856	283.712	285.712	0	***
q10 = 0	tree170	143.526	285.052	287.052	0	***
q10 = 0	tree188	132.584	263.168	265.168	0	***
q10 = 0	tree216	161.148	320.296	322.296	0	***
q10 = 0	tree222	162.949	323.897	325.897	0	***

### Sheet: Hymenophore 3ST
Increased hymenophore surface area: three states
constrain	tree	likelihood_diff	AIC_diff	ChiSq	P_value	Significance
Lambda0 = lambda1	tree8	0.114018	1.77196	0.228036	0.632984
Lambda0 = lambda1	tree12	0.233528	1.53294	0.467056	0.494344
Lambda0 = lambda1	tree16	0.271369	1.45726	0.542738	0.4613
Lambda0 = lambda1	tree53	-0.361716	2.72343	-0.723432	1
Lambda0 = lambda1	tree88	-0.194609	2.38922	-0.389219	1
Lambda0 = lambda1	tree165	0.0697188	1.86056	0.139438	0.708841
Lambda0 = lambda1	tree170	0.414668	1.17066	0.829337	0.362464
Lambda0 = lambda1	tree188	0.655224	0.689553	1.31045	0.252314
Lambda0 = lambda1	tree216	0.138846	1.72231	0.277692	0.598218
Lambda0 = lambda1	tree222	0.327571	1.34486	0.655141	0.41828
Lambda0 = lambda2	tree8	36.9898	-71.9796	73.9796	0	***
Lambda0 = lambda2	tree12	34.4297	-66.8593	68.8593	1.11022e-16	***
Lambda0 = lambda2	tree16	33.166	-64.332	66.332	3.33067e-16	***
Lambda0 = lambda2	tree53	32.7034	-63.4069	65.4069	5.55112e-16	***
Lambda0 = lambda2	tree88	35.3984	-68.7967	70.7967	0	***
Lambda0 = lambda2	tree165	38.1861	-74.3722	76.3722	0	***
Lambda0 = lambda2	tree170	35.266	-68.5321	70.5321	0	***
Lambda0 = lambda2	tree188	34.8959	-67.7918	69.7918	1.11022e-16	***
Lambda0 = lambda2	tree216	-7.60172	17.2034	-15.2034	1	***
Lambda0 = lambda2	tree222	34.211	-66.4219	68.4219	1.11022e-16	***
Lambda1 = lambda2	tree8	6.17881	-10.3576	12.3576	0.00043919	***
Lambda1 = lambda2	tree12	5.94821	-9.89642	11.8964	0.00056242	***
Lambda1 = lambda2	tree16	5.92608	-9.85217	11.8522	0.000575942	***
Lambda1 = lambda2	tree53	5.97333	-9.94667	11.9467	0.000547452	***
Lambda1 = lambda2	tree88	6.06001	-10.12	12.12	0.000498833	***
Lambda1 = lambda2	tree165	5.84084	-9.68169	11.6817	0.000631182	***
Lambda1 = lambda2	tree170	6.13739	-10.2748	12.2748	0.000459119	***
Lambda1 = lambda2	tree188	6.02577	-10.0515	12.0515	0.000517496	***
Lambda1 = lambda2	tree216	6.83436	-11.6687	13.6687	0.000218057	***
Lambda1 = lambda2	tree222	6.11843	-10.2369	12.2369	0.000468548	***
Lambda0 = lambda1, Lambda0 = lambda2, Lambda1 = lambda2	tree8	42.456	-80.9121	84.9121	0	***
Lambda0 = lambda1, Lambda0 = lambda2, Lambda1 = lambda2	tree12	39.588	-75.1761	79.1761	0	***
Lambda0 = lambda1, Lambda0 = lambda2, Lambda1 = lambda2	tree16	38.0693	-72.1386	76.1386	0	***
Lambda0 = lambda1, Lambda0 = lambda2, Lambda1 = lambda2	tree53	38.3377	-72.6755	76.6755	0	***
Lambda0 = lambda1, Lambda0 = lambda2, Lambda1 = lambda2	tree88	41.1145	-78.2291	82.2291	0	***
Lambda0 = lambda1, Lambda0 = lambda2, Lambda1 = lambda2	tree165	43.2247	-82.4494	86.4494	0	***
Lambda0 = lambda1, Lambda0 = lambda2, Lambda1 = lambda2	tree170	40.7203	-77.4407	81.4407	0	***
Lambda0 = lambda1, Lambda0 = lambda2, Lambda1 = lambda2	tree188	39.7827	-75.5655	79.5655	0	***
Lambda0 = lambda1, Lambda0 = lambda2, Lambda1 = lambda2	tree216	38.7616	-73.5233	77.5233	0	***
Lambda0 = lambda1, Lambda0 = lambda2, Lambda1 = lambda2	tree222	39.4144	-74.8288	78.8288	0	***
mu0 = mu1	tree8	0.205508	1.58898	0.411016	0.521454
mu0 = mu1	tree12	-0.00517405	2.01035	-0.0103481	1
mu0 = mu1	tree16	0.0089531	1.98209	0.0179062	0.89355
mu0 = mu1	tree53	0.381478	1.23704	0.762955	0.382405
mu0 = mu1	tree88	-0.480215	2.96043	-0.96043	1
mu0 = mu1	tree165	-0.0244938	2.04899	-0.0489877	1
mu0 = mu1	tree170	-0.342229	2.68446	-0.684458	1
mu0 = mu1	tree188	0.165854	1.66829	0.331707	0.564656
mu0 = mu1	tree216	0.060973	1.87805	0.121946	0.726933
mu0 = mu1	tree222	-0.00832231	2.01664	-0.0166446	1
mu0 = mu2	tree8	-0.0498362	2.09967	-0.0996724	1
mu0 = mu2	tree12	0.0869257	1.82615	0.173851	0.676711
mu0 = mu2	tree16	-0.000887132	2.00177	-0.00177426	1
mu0 = mu2	tree53	-0.392125	2.78425	-0.78425	1
mu0 = mu2	tree88	-0.50393	3.00786	-1.00786	1
mu0 = mu2	tree165	-0.0255171	2.05103	-0.0510342	1
mu0 = mu2	tree170	-0.342516	2.68503	-0.685033	1
mu0 = mu2	tree188	0.0367552	1.92649	0.0735104	0.786293
mu0 = mu2	tree216	0.00397702	1.99205	0.00795403	0.928935
mu0 = mu2	tree222	-0.000895934	2.00179	-0.00179187	1
mu1 = mu2	tree8	-0.0566118	2.11322	-0.113224	1
mu1 = mu2	tree12	-0.0409214	2.08184	-0.0818428	1
mu1 = mu2	tree16	0.00539116	1.98922	0.0107823	0.917298
mu1 = mu2	tree53	-0.375225	2.75045	-0.750449	1
mu1 = mu2	tree88	-0.465283	2.93057	-0.930565	1
mu1 = mu2	tree165	0.0732931	1.85341	0.146586	0.701819
mu1 = mu2	tree170	-0.190185	2.38037	-0.380371	1
mu1 = mu2	tree188	0.0035475	1.99291	0.007095	0.932872
mu1 = mu2	tree216	0.0168915	1.96622	0.033783	0.854169
mu1 = mu2	tree222	0.00105288	1.99789	0.00210576	0.963399
mu0 = mu1, mu0 = mu2, mu1 = mu2	tree8	-38.2912	80.5824	-76.5824	1
mu0 = mu1, mu0 = mu2, mu1 = mu2	tree12	-90.7316	185.463	-181.463	1
mu0 = mu1, mu0 = mu2, mu1 = mu2	tree16	-0.00504463	4.01009	-0.0100893	1
mu0 = mu1, mu0 = mu2, mu1 = mu2	tree53	41.8264	-79.6527	83.6527	0	***
mu0 = mu1, mu0 = mu2, mu1 = mu2	tree88	17.1619	-30.3239	34.3239	3.52099e-08	***
mu0 = mu1, mu0 = mu2, mu1 = mu2	tree165	-0.0175931	4.03519	-0.0351862	1
mu0 = mu1, mu0 = mu2, mu1 = mu2	tree170	-57.0494	118.099	-114.099	1
mu0 = mu1, mu0 = mu2, mu1 = mu2	tree188	-21.2451	46.4901	-42.4901	1
mu0 = mu1, mu0 = mu2, mu1 = mu2	tree216	-25.5906	55.1812	-51.1812	1
mu0 = mu1, mu0 = mu2, mu1 = mu2	tree222	-109.144	222.288	-218.288	1
q01 = q10	tree8	26.906	-51.812	53.812	2.20601e-13	***
q01 = q10	tree12	27.6478	-53.2957	55.2957	1.03695e-13	***
q01 = q10	tree16	30.4947	-58.9894	60.9894	5.77316e-15	***
q01 = q10	tree53	23.1412	-44.2823	46.2823	1.02385e-11	***
q01 = q10	tree88	29.3555	-56.7111	58.7111	1.82077e-14	***
q01 = q10	tree165	26.0648	-50.1296	52.1296	5.19584e-13	***
q01 = q10	tree170	28.9459	-55.8917	57.8917	2.76446e-14	***
q01 = q10	tree188	20.5978	-39.1956	41.1956	1.37732e-10	***
q01 = q10	tree216	23.3971	-44.7943	46.7943	7.88447e-12	***
q01 = q10	tree222	30.2301	-58.4603	60.4603	7.54952e-15	***
q12 = q21	tree8	81.3771	-160.754	162.754	0	***
q12 = q21	tree12	59.9631	-117.926	119.926	0	***
q12 = q21	tree16	67.4187	-132.837	134.837	0	***
q12 = q21	tree53	68.4879	-134.976	136.976	0	***
q12 = q21	tree88	56.5928	-111.186	113.186	0	***
q12 = q21	tree165	64.3205	-126.641	128.641	0	***
q12 = q21	tree170	68.6173	-135.235	137.235	0	***
q12 = q21	tree188	61.1618	-120.324	122.324	0	***
q12 = q21	tree216	52.7856	-103.571	105.571	0	***
q12 = q21	tree222	76.9207	-151.841	153.841	0	***
q02 = q20	tree8	12.6832	-23.3664	25.3664	4.74111e-07	***
q02 = q20	tree12	9.96551	-17.931	19.931	8.02874e-06	***
q02 = q20	tree16	10.0034	-18.0068	20.0068	7.71686e-06	***
q02 = q20	tree53	12.5836	-23.1672	25.1672	5.257e-07	***
q02 = q20	tree88	13.2215	-24.443	26.443	2.71433e-07	***
q02 = q20	tree165	-12.6932	27.3864	-25.3864	1
q02 = q20	tree170	11.974	-21.948	23.948	9.8975e-07	***
q02 = q20	tree188	10.4949	-18.9898	20.9898	4.61732e-06	***
q02 = q20	tree216	14.8294	-27.6588	29.6588	5.15177e-08	***
q02 = q20	tree222	14.1211	-26.2423	28.2423	1.07041e-07	***
q01 = 0	tree8	18.307	-34.6141	36.6141	1.43989e-09	***
q01 = 0	tree12	9.434	-16.868	18.868	1.40082e-05	***
q01 = 0	tree16	9.86933	-17.7387	19.7387	8.8787e-06	***
q01 = 0	tree53	14.282	-26.5639	28.5639	9.06548e-08	***
q01 = 0	tree88	9.78452	-17.569	19.569	9.70288e-06	***
q01 = 0	tree165	13.4768	-24.9536	26.9536	2.08402e-07	***
q01 = 0	tree170	16.96	-31.9201	33.9201	5.74227e-09	***
q01 = 0	tree188	12.1364	-22.2729	24.2729	8.36083e-07	***
q01 = 0	tree216	12.7556	-23.5112	25.5112	4.39819e-07	***
q01 = 0	tree222	15.5148	-29.0296	31.0296	2.5413e-08	***
q10 = 0	tree8	55.9208	-109.842	111.842	0	***
q10 = 0	tree12	48.9085	-95.817	97.817	0	***
q10 = 0	tree16	47.9457	-93.8915	95.8915	0	***
q10 = 0	tree53	49.4998	-96.9995	98.9995	0	***
q10 = 0	tree88	47.5406	-93.0811	95.0811	0	***
q10 = 0	tree165	47.5663	-93.1327	95.1327	0	***
q10 = 0	tree170	57.7058	-113.412	115.412	0	***
q10 = 0	tree188	42.0436	-82.0873	84.0873	0	***
q10 = 0	tree216	43.5968	-85.1937	87.1937	0	***
q10 = 0	tree222	59.1027	-116.205	118.205	0	***
q12 = 0	tree8	89.5864	-177.173	179.173	0	***
q12 = 0	tree12	72.4693	-142.939	144.939	0	***
q12 = 0	tree16	77.4469	-152.894	154.894	0	***
q12 = 0	tree53	76.6555	-151.311	153.311	0	***
q12 = 0	tree88	66.3756	-130.751	132.751	0	***
q12 = 0	tree165	74.7909	-147.582	149.582	0	***
q12 = 0	tree170	77.0471	-152.094	154.094	0	***
q12 = 0	tree188	71.2258	-140.452	142.452	0	***
q12 = 0	tree216	67.0278	-132.056	134.056	0	***
q12 = 0	tree222	77.2597	-152.519	154.519	0	***
q21 = 0	tree8	7.75383	-13.5077	15.5077	8.21716e-05	***
q21 = 0	tree12	17.2594	-32.5189	34.5189	4.22137e-09	***
q21 = 0	tree16	19.0872	-36.1744	38.1744	6.46971e-10	***
q21 = 0	tree53	7.95421	-13.9084	15.9084	6.64825e-05	***
q21 = 0	tree88	13.9693	-25.9385	27.9385	1.25232e-07	***
q21 = 0	tree165	9.71814	-17.4363	19.4363	1.04012e-05	***
q21 = 0	tree170	13.8212	-25.6423	27.6423	1.4595e-07	***
q21 = 0	tree188	10.6054	-19.2108	21.2108	4.11438e-06	***
q21 = 0	tree216	14.287	-26.5739	28.5739	9.01886e-08	***
q21 = 0	tree222	17.4483	-32.8965	34.8965	3.47699e-09	***
q02 = 0	tree8	17.6292	-33.2585	35.2585	2.88723e-09	***
q02 = 0	tree12	15.4143	-28.8286	30.8286	2.8185e-08	***
q02 = 0	tree16	14.5887	-27.1774	29.1774	6.60436e-08	***
q02 = 0	tree53	18.3008	-34.6017	36.6017	1.44909e-09	***
q02 = 0	tree88	19.5318	-37.0637	39.0637	4.10204e-10	***
q02 = 0	tree165	18.0669	-34.1338	36.1338	1.8422e-09	***
q02 = 0	tree170	17.4708	-32.9417	34.9417	3.39734e-09	***
q02 = 0	tree188	14.2789	-26.5578	28.5578	9.09406e-08	***
q02 = 0	tree216	21.437	-40.874	42.874	5.83827e-11	***
q02 = 0	tree222	-109.178	220.356	-218.356	1
q20 = 0	tree8	13.6632	-25.3263	27.3263	1.71854e-07	***
q20 = 0	tree12	11.6845	-21.369	23.369	1.33715e-06	***
q20 = 0	tree16	9.464	-16.928	18.928	1.35746e-05	***
q20 = 0	tree53	15.1594	-28.3188	30.3188	3.66551e-08	***
q20 = 0	tree88	12.6555	-23.311	25.311	4.87928e-07	***
q02 = 0	tree165	20.8669	-39.7338	41.7338	1.04587e-10	***
q20 = 0	tree170	10.401	-18.8021	20.8021	5.09276e-06	***
q20 = 0	tree188	9.89539	-17.7908	19.7908	8.63984e-06	***
q20 = 0	tree216	14.5855	-27.1711	29.1711	6.62612e-08	***
q20 = 0	tree222	8.7638	-15.5276	17.5276	2.83168e-05	***
q01 = q10, q12 = q21, q02 = q20	tree8	121.666	-233.331	243.331	0	***
q01 = q10, q12 = q21, q02 = q20	tree12	108.79	-207.58	217.58	0	***
q01 = q10, q12 = q21, q02 = q20	tree16	119.835	-229.669	239.669	0	***
q01 = q10, q12 = q21, q02 = q20	tree53	108.94	-207.879	217.879	0	***
q01 = q10, q12 = q21, q02 = q20	tree88	114.833	-219.665	229.665	0	***
q01 = q10, q12 = q21, q02 = q20	tree165	109.203	-208.406	218.406	0	***
q01 = q10, q12 = q21, q02 = q20	tree170	116.343	-222.685	232.685	0	***
q01 = q10, q12 = q21, q02 = q20	tree188	113.88	-217.76	227.76	0	***
q01 = q10, q12 = q21, q02 = q20	tree216	95.7468	-181.494	191.494	0	***
q01 = q10, q12 = q21, q02 = q20	tree222	129.258	-248.516	258.516	0	***

### Sheet: Hymenophore 2ST
Increased hymenophore surface area: two states (2ST)
constrain	tree	likelihood_diff	AIC_diff	ChiSq	P_value	significance
Lambda0 = lambda1	tree8	42.2868	-82.5735	84.5735	0	***
Lambda0 = lambda1	tree12	37.7682	-73.5364	75.5364	0	***
Lambda0 = lambda1	tree16	36.3618	-70.7236	72.7236	0	***
Lambda0 = lambda1	tree53	37.6594	-73.3187	75.3187	0	***
Lambda0 = lambda1	tree88	40.067	-78.134	80.134	0	***
Lambda0 = lambda1	tree165	41.8731	-81.7463	83.7463	0	***
Lambda0 = lambda1	tree170	39.9342	-77.8685	79.8685	0	***
Lambda0 = lambda1	tree188	40.0994	-78.1988	80.1988	0	***
Lambda0 = lambda1	tree216	38.7197	-75.4395	77.4395	0	***
Lambda0 = lambda1	tree222	37.859	-73.718	75.718	0	***
Lambda0 = 0	tree8	1589.57	-3177.14	3179.14	0	***
Lambda0 = 0	tree12	1576.72	-3151.45	3153.45	0	***
Lambda0 = 0	tree16	1598.25	-3194.5	3196.5	0	***
Lambda0 = 0	tree53	1589.32	-3176.63	3178.63	0	***
Lambda0 = 0	tree88	1603.13	-3204.26	3206.26	0	***
Lambda0 = 0	tree165	1571.6	-3141.2	3143.2	0	***
Lambda0 = 0	tree170	1564.35	-3126.69	3128.69	0	***
Lambda0 = 0	tree188	1599.51	-3197.02	3199.02	0	***
Lambda0 = 0	tree216	1599.17	-3196.34	3198.34	0	***
Lambda0 = 0	tree222	1564.1	-3126.21	3128.21	0	***
Lambda0 = 1	tree8	2174.89	-4347.77	4349.77	0	***
Lambda0 = 1	tree12	2146.13	-4290.26	4292.26	0	***
Lambda0 = 1	tree16	2175.09	-4348.18	4350.18	0	***
Lambda0 = 1	tree53	2176.23	-4350.46	4352.46	0	***
Lambda0 = 1	tree88	2179.41	-4356.81	4358.81	0	***
Lambda0 = 1	tree165	2180.95	-4359.9	4361.9	0	***
Lambda0 = 1	tree170	2128.04	-4254.07	4256.07	0	***
Lambda0 = 1	tree188	2174.61	-4347.22	4349.22	0	***
Lambda0 = 1	tree216	2180.35	-4358.7	4360.7	0	***
Lambda0 = 1	tree222	2108.51	-4215.02	4217.02	0	***

### Sheet: Multitriat Enclosed|Hymenophore
Enclosed development and Increased hymenophore surface area: multitrait MuSSE
constrain	tree	likelihood_diff	AIC_diff	ChiSq	P_value	significance
depth000_vs_depth110	tree8	146.759	-285.518	293.518	0	***
depth000_vs_depth110	tree12	164.52	-321.039	329.039	0	***
depth000_vs_depth110	tree16	117.907	-227.815	235.815	0	***
depth000_vs_depth110	tree53	122.232	-236.464	244.464	0	***
depth000_vs_depth110	tree88	138.99	-269.979	277.979	0	***
depth000_vs_depth110	tree165	138.114	-268.227	276.227	0	***
depth000_vs_depth110	tree170	160.356	-312.712	320.712	0	***
depth000_vs_depth110	tree188	121.669	-235.337	243.337	0	***
depth000_vs_depth110	tree216	138.285	-268.57	276.57	0	***
depth000_vs_depth110	tree222	148.226	-288.452	296.452	0	***
depth110_vs_depth110_A0	tree8	46.1793	-90.3585	92.3585	0	***
depth110_vs_depth110_A0	tree12	51.4107	-100.821	102.821	0	***
depth110_vs_depth110_A0	tree16	31.5941	-61.1882	63.1882	1.88738e-15	***
depth110_vs_depth110_A0	tree53	37.4102	-72.8204	74.8204	0	***
depth110_vs_depth110_A0	tree88	44.2441	-86.4881	88.4881	0	***
depth110_vs_depth110_A0	tree165	34.7274	-67.4548	69.4548	1.11022e-16	***
depth110_vs_depth110_A0	tree170	53.4845	-104.969	106.969	0	***
depth110_vs_depth110_A0	tree188	30.3315	-58.663	60.663	6.77236e-15	***
depth110_vs_depth110_A0	tree216	37.4242	-72.8484	74.8484	0	***
depth110_vs_depth110_A0	tree222	58.6109	-115.222	117.222	0	***
depth110_vs_depth110_B0	tree8	17.158	-32.316	34.316	4.68523e-09	***
depth110_vs_depth110_B0	tree12	22.5936	-43.1872	45.1872	1.79073e-11	***
depth110_vs_depth110_B0	tree16	44.6848	-87.3697	89.3697	0	***
depth110_vs_depth110_B0	tree53	40.4842	-78.9685	80.9685	0	***
depth110_vs_depth110_B0	tree88	46.0639	-90.1279	92.1279	0	***
depth110_vs_depth110_B0	tree165	29.314	-56.6279	58.6279	1.90958e-14	***
depth110_vs_depth110_B0	tree170	17.3728	-32.7456	34.7456	3.75735e-09	***
depth110_vs_depth110_B0	tree188	49.0044	-96.0089	98.0089	0	***
depth110_vs_depth110_B0	tree216	32.4201	-62.8402	64.8402	7.77156e-16	***
depth110_vs_depth110_B0	tree222	10.6851	-19.3701	21.3701	3.78628e-06	***

### Sheet: Multitriat Enclosed|Cap
Enclosed development and cap: multitrait MuSSE
constrain	tree	likelihood_diff	AIC_diff	ChiSq	P_value	significance
depth000_vs_depth110	tree8	150.991	-293.983	301.983	0	***
depth000_vs_depth110	tree12	167.227	-326.454	334.454	0	***
depth000_vs_depth110	tree16	118.003	-228.005	236.005	0	***
depth000_vs_depth110	tree53	129.705	-251.41	259.41	0	***
depth000_vs_depth110	tree88	140.779	-273.559	281.559	0	***
depth000_vs_depth110	tree165	160.902	-313.805	321.805	0	***
depth000_vs_depth110	tree170	161.132	-314.264	322.264	0	***
depth000_vs_depth110	tree188	118.651	-229.303	237.303	0	***
depth000_vs_depth110	tree216	148.439	-288.878	296.878	0	***
depth000_vs_depth110	tree222	157.489	-306.978	314.978	0	***
depth110_vs_depth110_A0	tree8	47.2491	-92.4981	94.4981	0	***
depth110_vs_depth110_A0	tree12	58.9219	-115.844	117.844	0	***
depth110_vs_depth110_A0	tree16	26.1967	-50.3934	52.3934	4.54303e-13	***
depth110_vs_depth110_A0	tree53	30.3145	-58.629	60.629	6.88338e-15	***
depth110_vs_depth110_A0	tree88	42.0465	-82.093	84.093	0	***
depth110_vs_depth110_A0	tree165	43.183	-84.3661	86.3661	0	***
depth110_vs_depth110_A0	tree170	53.8129	-105.626	107.626	0	***
depth110_vs_depth110_A0	tree188	36.4068	-70.8136	72.8136	0	***
depth110_vs_depth110_A0	tree216	41.4834	-80.9669	82.9669	0	***
depth110_vs_depth110_A0	tree222	56.3976	-110.795	112.795	0	***
depth110_vs_depth110_B0	tree8	20.1766	-38.3531	40.3531	2.11965e-10	***
depth110_vs_depth110_B0	tree12	20.3142	-38.6285	40.6285	1.84104e-10	***
depth110_vs_depth110_B0	tree16	44.9212	-87.8423	89.8423	0	***
depth110_vs_depth110_B0	tree53	27.1304	-52.2608	54.2608	1.75526e-13	***
depth110_vs_depth110_B0	tree88	40.517	-79.0341	81.0341	0	***
depth110_vs_depth110_B0	tree165	57.0205	-112.041	114.041	0	***
depth110_vs_depth110_B0	tree170	61.9918	-121.984	123.984	0	***
depth110_vs_depth110_B0	tree188	29.0463	-56.0925	58.0925	2.498e-14	***
depth110_vs_depth110_B0	tree216	53.8217	-105.643	107.643	0	***
depth110_vs_depth110_B0	tree222	20.0057	-38.0114	40.0114	2.52483e-10	***
